# Modular in vivo engineering of the reductive methylaspartate cycles for synthetic CO_2_ fixation

**DOI:** 10.1101/2025.11.12.688011

**Authors:** Vittorio Rainaldi, Helena Schulz-Mirbach, Joseph B. Solomon, Stephanie Q. Sloothaak, Nicole Paczia, Tobias J. Erb, Sarah D’Adamo, Nico J. Claassens

**Affiliations:** Laboratory of Microbiology, Wageningen University, Stippeneng 4, 6708 WE, Wageningen, the Netherlands; Bioprocess Engineering, Wageningen University, Droevendaalsesteeg 1, 6708 PB, Wageningen, the Netherlands; Max Planck Institute for Terrestrial Microbiology, Karl-von-Frisch-Str. 10, 35043 Marburg, Germany

## Abstract

Biological carbon fixation is currently limited to seven naturally occurring pathways. Synthetic carbon fixation pathways have the potential to surpass aerobic natural pathways in efficiency, but none have been realized in living cells. Here, we present the reductive methylaspartate cycles (rMASP), a novel family of 4 energy-efficient aerobic CO_2_ fixation pathway variants. These cycles have the potential to outperform the yields and/or rates of the Calvin cycle and previously proposed synthetic CO_2_ fixation cycles. To realize these designs, we adopted a modular engineering approach in *Escherichia coli*. Several pathway modules up to a cascade of 11 enzymes were realized via engineering and evolution. We demonstrate crotonyl-CoA carboxylase dependent growth for both elevated and ambient CO_2_ conditions, and show in vitro activity of the other CO_2_-fixing 2-oxoglutarate carboxylase, which requires further activity optimization for mesophilic temperatures. This work demonstrates important steps toward realizing efficient synthetic carbon fixation pathways in living organisms.

---

Biological carbon fixation is crucial for life on earth, assimilating 380 billion tons of CO_2_ per year^1^. Seven CO_2_ fixation pathways have been discovered so far in nature, all with different architectures, physiological properties, and ecological niches^2,3^. Of these seven, four require oxygen-sensitive enzymes and are thus restricted to anaerobic environments^4^. Under aerobic conditions, the Calvin-Benson-Bassham (CBB) cycle is by far the most common and is responsible for the vast majority of biological carbon fixation on earth^5^.

Despite its prevalence the CBB cycle suffers from several issues that decrease its efficiency, activity, and overall yield. The key enzyme of the CBB cycle, ribulose bisphosphate carboxylase/oxygenase (rubisco), is known to be kinetically slow^6–9^, and as a result it must be produced in large quantities, making rubisco the most abundant enzyme on earth^10^. Furthermore, rubisco shows a seemingly unavoidable side-activity with oxygen, requiring expensive metabolic strategies to deal with the toxic byproduct of the oxygenation reaction, a process known as photorespiration^11^, which results in a yield loss of 20-36% in C3 crops such as soy^12^. While countless efforts have been made to improve rubisco, most of them have failed or ran into the trade-off of improving one feature (e.g. kinetic rate) and worsening another (e.g. oxygenase side-activity)^13^.

To bypass rubisco, researchers have proposed numerous alternative pathway architectures for carbon fixation by combining known biochemical reactions in ways that have not been discovered in nature^14–17^. According to theoretical calculations, some of these may lead to more efficient carbon fixation, by saving ATP-costs and/or eliminating photorespiration losses^16^. These pathways focus on carboxylases other than rubisco, with the intent of eliminating the kinetic bottleneck and the oxygen side-activity that are associated with it. While dozens of different pathways have been proposed, most have never been validated experimentally, few have been tested in vitro^18–20^ and only one has been partially engineered in vivo^21^. In contrast, routes for the assimilation of more reduced C1 compounds such as formate^22,23^ or methanol^24,25^ were successfully realized in vivo, allowing for full biomass formation and even production from these substrates^26,27^. While these results have potential for microbial C1 valorization, feeding reduced substrates is not applicable to plants and algae, which natively capture CO_2_ while harnessing light energy. Realizing the proposed metabolic routes for the direct and efficient use of atmospheric CO_2_ could overcome this limitation. To date, the CBB cycle is the only full oxygen-tolerant CO_2_ fixation pathway that has been successfully introduced in heterologous hosts such as *Escherichia coli*^28,29^ and *Komagataella phaffii*^30^. Thus, proving the feasibility of synthetic CO_2_ fixation pathways in vivo remains an open challenge. In vivo validation is essential to determine real-life performance in the context of the cellular metabolic network and to compare pathways and modules to discover the most promising ones.

Here, we propose new pathway architectures based on crotonyl-CoA carboxylase/reductase (CCR) and 2-oxoglutarate carboxylase (OGC), which we name reductive methylaspartate (rMASP) cycles. We show that this architecture lends itself to several variants with different properties and products and use a modular engineering approach to divide each pathway into modules, which we test in vivo in *E. coli* with growth coupled-selection strains where the end product of each module relieves a specific auxotrophy. The rMASP cycles are predicted to be more energy efficient than other synthetic CO_2_ fixation pathways at a comparable pathway activity. Moreover, their overlap with existing designs means that engineering efforts towards the rMASP cycle will also be useful towards establishing other synthetic CO_2_ fixation pathways such as the CETCH^18,19^, rGPS-MCG and THETA^21^ cycles.
