## Supplementary Data Files for "Modular in vivo engineering of the reductive methylaspartate cycles for synthetic CO_2_ fixation": Supplementary Data File 2.xlsx

### Sheet: Sheet1
		starting conc.		final conc.		1	2	3	4	5	6	7	8
	H20					45.6636	60.6636	64.4136	68.1636	71.9136	74.1636	30.6636	75.6636
	Tris pH 8	1000	mM	100	mM	15	15	15	15	15	15	15	15
	NADPH	3	mM	0.3	mM	15	15	15	15	15	15	15	15
	aKG	100	mM	20	mM	30										Michaelis-Menten
	aKG	100	mM	10	mM		15									Best-fit values
	aKG	100	mM	7.5	mM			11.25								Vmax	0.3226
	aKG	100	mM	5	mM				7.5							Km	11.76
	aKG	100	mM	2.5	mM					3.75						95% CI (profile likelihood)
	aKG	100	mM	1	mM						1.5					Vmax	0.2788 to 0.3813
	aKG	100	mM	30	mM							45				Km	8.353 to 16.78
	NaHCO3	500	mM	50	mM	15	15	15	15	15	15	15	15			Goodness of Fit
	ATP(5MgCl2)	50	mM	5	mM	15	15	15	15	15	15	15	15			Degrees of Freedom	19
	HtOGC	1100	ug/ml	100	ug/ml	13.6364	13.6364	13.6364	13.6364	13.6364	13.6364	13.6364	13.6364			R squared	0.9474
	HtIdh	5500	ug/ml	25	ug/ml	0.7	0.7	0.7	0.7	0.7	0.7	0.7	0.7			Sum of Squares	0.004836
																Sy.x	0.01595
	total vol	150	ul													Constraints
	dissolve 2.8 mgNADPH in 2 mL H2O															Km	Km > 0
	dissolve 22.6 mg aKG in 1 mL H2O
	dissolve 143.3 mg ATP and 254.1 mg MgCl2 6H20 in 5 mL ddH2O															Number of points
	measure disapperance of NADH at 340 nM E=6.22 mM-1 cm-1															# of X values	21
	dissolve 420 mg NaHCO3 in 10 mL ddH20															# Y values analyzed	21
						0.183	0.131	0.116	0.08	0.049	0.03	0.229
	initiate with ATP					0.186	0.117	0.1	0.084	0.052	0.031	0.19
						0.203	0.11	0.112	0.078	0.052	0.029	0.216
	Run at 60 C
						0.066	0.04	0.037	0.015	0.01	0.003	0.072
						0.07	0.019	0.029	0.024	0.01	0	0.06
						0.076	0.025	0.031	0.031	0.02	0	0.053
						0.117	0.091	0.079	0.065	0.039	0.027	0.157
						0.116	0.098	0.071	0.06	0.042	0.031	0.13
						0.127	0.085	0.081	0.047	0.032	0.029	0.163
						20	10	7.5	5	2.5	1	30
						0.0188103	0.0146302	0.012701	0.0104502	0.0062701	0.00434084	0.0252412	mmol/L min
						0.0186495	0.0157556	0.0114148	0.0096463	0.00675241	0.00498392	0.0209003
						0.020418	0.0136656	0.0130225	0.00755627	0.00514469	0.00466238	0.0262058
						18.8103	14.6302	12.701	10.4502	6.2701	4.34084	25.2412	umol/L min
						18.6495	15.7556	11.4148	9.6463	6.75241	4.98392	20.9003
						20.418	13.6656	13.0225	7.55627	5.14469	4.66238	26.2058
						0.188103	0.146302	0.12701	0.104502	0.062701	0.0434084	0.252412	umol/ min mg
						0.186495	0.157556	0.114148	0.096463	0.0675241	0.0498392	0.209003
						0.20418	0.136656	0.130225	0.0755627	0.0514469	0.0466238	0.262058
