## Supplementary Data Files for "Modular in vivo engineering of the reductive methylaspartate cycles for synthetic CO_2_ fixation": Supplementary Data File 3.xlsx

### Sheet: isocitrate_NAD_HtIDH
		starting conc.		final conc.		1	2	3	4	5	6	7	8	9
	H20					139.273	149.273	119.273	139.273	142.727	147.727	132.727	122.727	140
	Tris pH 8	1000	mM	100	mM	20	20	20	20	20	20	20	20	20
	NAD+	40	mM	4	mM	20	20	20	20	20	20	20	20	20
	isocitrate	100	mM	10	mM	20								20
	isocitrate	100	mM	5	mM		10
	isocitrate	10	mM	2	mM			40
	isocitrate	10	mM	1	mM				20
	isocitrate	10	mM	0.5	mM					10
	isocitrate	10	mM	0.25	mM						5
	isocitrate	1	mM	0.1	mM							20
	isocitrate	1	mM	0.15	mM								30
	isocitrate	1	mM		mM
	Idh	5500	ug/ml	20	ug/ml	0.727273	0.727273	0.727273	0.727273
	Idh	1100	ug/ml	40	ug/ml					7.27273	7.27273	7.27273	7.27273												3.60129	2.56431	3.81029
																									4.13987	3.70579	4.09968
	Measure at 37C					0.448	0.515	0.358	0.46	0.615	0.556	0.382	0.41	-0.004											2.87781	4.0836	3.60932
						0.319	0.461	0.508	0.487	0.631	0.586	0.377	0.416	-0.003											3.69775	3.91479	3.58521
						0.474	0.51	0.449	0.446	0.624	0.529	0.321	0.418	-0.005											2.47186	2.53617	2.50804
																									2.23473	2.35531	2.12621
	Total Vol	200			uM per min	72.0257	82.7974	57.5563	73.955	98.8746	89.3891	61.4148	65.9164												1.53537	1.51527	1.29019
						51.2862	74.1158	81.672	78.2958	101.447	94.2122	60.6109	66.881												1.64791	1.67203	1.68006
	Dissolve 27.4 mg NAD+ in 1. mL h2o					76.2058	81.9936	72.1865	71.7042	100.322	85.0482	51.6077	67.2026			Michaelis-Menten
	dissolve 27 mg isocitrate in 1 mL															Best-fit values
	Dilute IDH 10 fold in buffer					3.60129	4.13987	2.87781	3.69775	2.47186	2.23473	1.53537	1.64791			Vmax	3.837
	Isocitrate is racemic in assay					2.56431	3.70579	4.0836	3.91479	2.53617	2.35531	1.51527	1.67203			Km	0.1794
						3.81029	4.09968	3.60932	3.58521	2.50804	2.12621	1.29019	1.68006			95% CI (profile likelihood)
	the dilute IDH further 4 to 1															Vmax	3.536 to 4.151
																Km	0.1236 to 0.2526
																Goodness of Fit
																Degrees of Freedom	22
																R squared	0.828
																Sum of Squares	3.718
																Sy.x	0.4111
																Constraints
																Km	Km > 0
																Number of points
																# of X values	24
																# Y values analyzed	24

### Sheet: isocitrate_NADP_HtIDH
		starting conc.		final conc.		1	2	3	4	5	6	7	8	9
	H20					132.727	142.727	105.455	125.455	135.455	140.455	125.455	115.455	140			Michaelis-Menten
	Tris pH 8	1000	mM	100	mM	20	20	20	20	20	20	20	20	20			Best-fit values
	NADP+	40	mM	4	mM	20	20	20	20	20	20	20	20	20			Vmax	0.1755
	isocitrate	100	mM	10	mM	20								20			Km	0.1883
	isocitrate	100	mM	5	mM		10										95% CI (profile likelihood)
	isocitrate	10	mM	2	mM			40									Vmax	0.1599 to 0.1917
	isocitrate	10	mM	1	mM				20								Km	0.1275 to 0.2692
	isocitrate	10	mM	0.5	mM					10							Goodness of Fit
	isocitrate	10	mM	0.25	mM						5						Degrees of Freedom	22
	isocitrate	1	mM	0.1	mM							20					R squared	0.8143
	isocitrate	1	mM	0.15	mM								30				Sum of Squares	0.01072
	isocitrate	1	mM		mM												Sy.x	0.02207
	Idh	5500	ug/ml	200	ug/ml	7.27273	7.27273										Constraints
	Idh	5500	ug/ml	400	ug/ml			14.5455	14.5455	14.5455	14.5455	14.5455	14.5455				Km	Km > 0
	Measure at 37C					0.167	0.188	0.412	0.438	0.352	0.254	0.081	0.146	-0.002			Number of points
						0.195	0.193	0.41	0.454	0.366	0.268	0.106	0.14	-0.008			# of X values	24
						0.195	0.191	0.425	0.495	0.363	0.242	0.117	0.171	-0.005			# Y values analyzed	24
	Total Vol	200			uM per min	26.8489	30.2251	66.2379	70.418	56.5916	40.836	13.0225	23.4727		used replicatese 2-4 in the folder since they were from the same dilution of enzyme
						31.3505	31.0289	65.9164	72.9904	58.8424	43.0868	17.0418	22.508
	Dissolve 47.2 mg NADP+ in 1. 4mL h2o					31.3505	30.7074	68.328	79.582	58.3601	38.9068	18.8103	27.492
	dissolve 27 mg isocitrate in 1 mL
	Dilute IDH 10 fold in buffer					0.134244	0.151125	0.165595	0.176045	0.141479	0.10209	0.0325563	0.0586817
	Isocitrate is racemic in assay					0.156752	0.155145	0.164791	0.182476	0.147106	0.107717	0.0426045	0.0562701
						0.156752	0.153537	0.17082	0.198955	0.1459	0.0972669	0.0470257	0.0687299
