## Supplementary Data Files for "Modular in vivo engineering of the reductive methylaspartate cycles for synthetic CO_2_ fixation": Supplementary Tables.xlsx

### Sheet: TableS1
Variant	# of enzymes	Stoichiometry	biomass yield (gCDW/mol)	pathway activity
rMASP-ICL	16	1 CO2 + 1 HCO3 + 2 ATP + 3 NADPH --> glyoxylate + UQH2	4.92	0.427275
rMASP-ACL	20	1 CO2 + 1 HCO3 + 3 ATP + 3 NADPH + 2 NADH --> acetyl-CoA + UQH2	5.08	0.416438
rMASP-AACT	18	1 CO2 + 1 HCO3 + 2 ATP + 3 NADPH --> glyoxylate + UQH2	5.03	0.356686
rMASP-AACS	19	1 CO2 + 1 HCO3 + 3 ATP + 3 NADPH --> glyoxylate + UQH2	4.68	0.311742

### Sheet: TableS2
V1
seq id	position	mutation	freq	annotation	gene	description
E._coli_BW25113	430066	C→T	100%	intergenic (+52/‑37)	ribD → / → ribE	fused diaminohydroxyphosphoribosylaminopyrimidine deaminase and 5‑amino‑6‑(5‑phosphoribosylamino) uracil reductase/riboflavin synthase beta chain
E._coli_BW25113	751717	T→C	100%	F119L (TTT→CTT)	sdhA →	succinate dehydrogenase, flavoprotein subunit
E._coli_BW25113	798741	T→C	74.6%	W467R (TGG→CGG)	ybhI →	putative transporter
E._coli_BW25113	2604660	C→T	100%	A199V (GCG→GTG)	hyfI →	hydrogenase 4, Fe‑S subunit
E._coli_BW25113	2719426	T→C	100%	intergenic (‑321/+2)	kgtP ← / ← rrfG	alpha‑ketoglutarate transporter/5S ribosomal RNA of rrnG operon
E._coli_BW25113	3321953	T→C	81.3%	D41G (GAC→GGC)	greA ←	transcript cleavage factor
pMETA83‑sanUV‑MAL_Ch	2626	A→G	100%	intergenic (‑87/‑1009)	pLannotate ← / → unknown	pLannotate/unknown
V2
E._coli_BW25113	13821	A→T	100%	A553A (GCA→GCT)	dnaK →	chaperone Hsp70, with co‑chaperone DnaJ
E._coli_BW25113	430066	C→T	100%	intergenic (+52/‑37)	ribD → / → ribE	fused diaminohydroxyphosphoribosylaminopyrimidine deaminase and 5‑amino‑6‑(5‑phosphoribosylamino) uracil reductase/riboflavin synthase beta chain
E._coli_BW25113	749913	Δ1 bp	100%	coding (12/1284 nt)	gltA ←	citrate synthase
E._coli_BW25113	751717	T→C	100%	F119L (TTT→CTT)	sdhA →	succinate dehydrogenase, flavoprotein subunit
E._coli_BW25113	918987	C→A	100%	R90S (CGT→AGT)	clpA →	ATPase and specificity subunit of ClpA‑ClpP ATP‑dependent serine protease, chaperone activity
E._coli_BW25113	1,207,544:1	(C)8→9	100%	intergenic (‑85/+615)	iraM ← / ← ycgX	RpoS stabilzer during Mg starvation, anti‑RssB factor/DUF1398 family protein
E._coli_BW25113	1662348	Δ21,746 bp	100%		[mlc]–manA	21 genes [mlc], ynfL, ynfM, asr, ydgU, ydgD, mdtI, mdtJ, tqsA, pntB, pntA, ydgH, ydgI, folM, ydgC, rstA, rstB, tus, fumC, fumA, manA
E._coli_BW25113	1928188	C→T	100%	G225D (GGT→GAT)	edd ←	6‑phosphogluconate dehydratase
E._coli_BW25113	2318854	C→A	100%	P207Q (CCA→CAA)	atoE →	short chain fatty acid transporter
E._coli_BW25113	2719426	T→C	100%	intergenic (‑321/+2)	kgtP ← / ← rrfG	alpha‑ketoglutarate transporter/5S ribosomal RNA of rrnG operon
E._coli_BW25113	3103780	A→C	100%	noncoding (56/76 nt)	pheV →	tRNA‑Phe
E._coli_BW25113	3321953	T→C	100%	D41G (GAC→GGC)	greA ←	transcript cleavage factor
E._coli_BW25113	4349169	C→G	100%	G227A (GGT→GCT)	cadB ←	putative lysine/cadaverine transporter
E._coli_BW25113	4356177	C→A	100%	Q138H (CAG→CAT)	dcuA ←	C4‑dicarboxylate antiporter
E._coli_BW25113	4356604	G→T	100%	intergenic (‑14/+104)	dcuA ← / ← aspA	C4‑dicarboxylate antiporter/aspartate ammonia‑lyase
pMETA83‑sanUV‑MAL_Ch	2428	G→T	100%	P38T (CCC→ACC)	pLannotate ←	pLannotate
pMETA83‑sanUV‑MAL_Ch	2626	A→G	100%	intergenic (‑87/‑1009)	pLannotate ← / → unknown	pLannotate/unknown
pTE3288‑CloDF13‑Spec‑DmdB1‑Ccr	134	C→A	100%	intergenic (–/‑78)	– / → PA4198	–/acyl‑CoA synthetase
pTE3288‑CloDF13‑Spec‑DmdB1‑Ccr	3,551:1	+G	100%	intergenic (+13/+242)	ccr(R.sph) → / ← aadA_SmR	ccr(R.sph)/aadA\(Correct,\original\source\Tn21)
pTE3288‑CloDF13‑Spec‑DmdB1‑Ccr	3775	A→G	100%	intergenic (+237/+18)	ccr(R.sph) → / ← aadA_SmR	ccr(R.sph)/aadA\(Correct,\original\source\Tn21)
pTE3288‑CloDF13‑Spec‑DmdB1‑Ccr	4050	C→T	100%	D178N (GAC→AAC)	aadA_SmR ←	aadA\(Correct,\original\source\Tn21)
pTE3288‑CloDF13‑Spec‑DmdB1‑Ccr	4168	T→C	100%	A138A (GCA→GCG)	aadA_SmR ←	aadA\(Correct,\original\source\Tn21)
pTE3288‑CloDF13‑Spec‑DmdB1‑Ccr	5756	G→T	100%	P332P (CCC→CCA)	lacI ←	Wildtype lacI gene

### Sheet: TableS3
Pathway	Biomass yield (gCDW/mol glucose)	Maximum glutamate yield (mol/mol glucose)	Biomass Yield (gCDW/mol acetate)	Maximum glutamate yield (mol/mol acetate)
Glyoxylate shunt	90.26	1.1917	19.57	0.2958
EMCP	90.23	1.1917	19.67	0.2973
Archeal methylaspartate cycle	89.52	1.1917	18.71	0.28
rMASP-AACT	92.45	1.244	21.07	0.3235
rMASP-AACS	90.08	1.1917	19.54	0.2958
rCCC	90.23	1.1917	18.99	0.2683

### Sheet: TableS4
Strain name	Strain background	genotype	plasmids	purpose	source
Glutamate auxotroph	BW25113	Δicd::kan	None	growth-coupled sensor strain for glutamate	Baba et al.
GlutAux pMETA83-GM-MAL	BW25113	Δicd::kan	pGM-MAL	growth-coupled sensor strain for glutamate production from methylaspartate or mesaconate	this study
V1	BW25113	Δicd::kan with additional mutations in Table S2	pGM-MAL	GlutAux pMETA83-GM-MAL after short-term evolution for mesaconate-dependent growth	this study
V2	BW25113	Δicd::kan SS7-ecm-epi:cam with additional mutations in Table S2	pGM-MAL, pTE3288	V1 after short-term evolution for crotonate-dependent growth	this study
V3	BW25113	Δicd::kan SS7-ecm-epi:cam with additional mutations in Table S2	pGM-MAL	V2 after curing pTE3288 to test additional modules	this study
Plasmid name	Description	source
pMETA83-GM	pSEVAb83-sanU-sanV	this study
pMETA83-MAL_Ct	pSEVAb83-p23100-BBa0034-MAL_Ct	this study
pMETA83-MAL_Ec	pSEVAb83-p23100-BBa0034-MAL_Ec	this study
pMETA83-MAL_Ch	pSEVAb83-P23100-BBa0034-MAL_Ch	this study
pGM-MAL	pSEVAb83-P23100-BBa0034-sanUV-MAL_Ch	this study
pTE3236	CloDF13 ori, PLlacO1-nmar0207-cat2, PLlacO1::sucD_Pg-4hbd-sucCD_Ec, SpecR	Luo et al.
pTE3236C	CloDF13 ori, PLlacO1-nmar0207-cat2-ccr, PLlacO1::sucD_Pg-4hbd-sucCD_Ec, SpecR	this study
pTE3236D	CloDF13 ori, PLlacO1-nmar0207-cat2-ccr, SpecR	this study
pCym46-AFC	cumate inducible pSEVAb46-Pcym-atoB-fadB-ccr	this study
pCym46-CFN7	cumate inducible pSEVAb46-Pcym-ccr-fadB-nphT7	this study
pQE1-OGC	pQE1-cfiB-cfiA, CamR, AmpR	Buhrman et al.
pTE5501	T7 IPTG inducible plamid for HtIDH expression, spec resistance	this study
pTE5502	T7 IPTG inducible plamid for cfiA (HtOGC large subunit) expression, spec resistance	this study
pTE5503	T7 IPTG inducible plamid for cfiB (HtOGC small subunit) expression, spec resistance	this study
pTE5504	T7 IPTG inducible plamid for birA expression, spec resistance	this study
